# Time between learning events shapes functional connectivity in spatial memory, a brain-wide analysis

**DOI:** 10.64898/2026.02.12.705541

**Authors:** Tommaso Gosetti di Sturmeck, Sebastiano Bergamo, Valentina Mastrorilli, Annarita Patrizi, Davide Nuzzi, Giovanni Pezzulo, Gino Del Ferraro, Arianna Rinaldi, Andrea Mele

## Abstract

A substantial body of research indicates that spaced training, characterized by longer inter-trial intervals between training epochs, consistently outperforms massed training in promoting durable memory. To investigate the neural mechanisms underlying this difference, we quantified c-Fos expression across 126 brain regions and mapped network activity following both spatial and cue-based learning under massed and spaced training protocols. While both training regimens (spaced and massed) and memory types (spatial and cue-based) produced small-world networks with similar overall topology, they differed in the functional organization of specific circuits. Massed spatial training preferentially activated hippocampal-thalamic and claustrum-basal ganglia-thalamic pathways. In contrast, spaced spatial training promoted stronger cortico-thalamic interactions and enhanced communication between the hippocampus and basal ganglia, indicating a shift toward a more integrated, cortically mediated network. These findings suggest that temporal spacing of training reorganizes memory-related brain networks, enhancing cortical-thalamic dynamics to support more efficient spatial memory. Finally, spaced networks were more sensitive to targeted disruptions of key connector hubs—identified through betweenness centrality analysis—than massed networks, pointing to a potential systems-level trade-off.
