## Supplemental Table for "Time between learning events shapes functional connectivity in spatial memory, a brain-wide analysis"

### Sheet: Table 1
Clusters	Abbr	Full name
Olfactory Peduncle	aOn	Anterior olfactory nucleus
	TT	Taenia tecta
	DPA	Dorsal peduncular area
Frontal Cx	FP	Frontal pole, cerebral cortex
	PL	Prelimbic area
	IL	Infralimbic area
	dACC	Anterior cingulate area, dorsal part
	vACC	Anterior cingulate area, ventral part
	RS	retrosplenial area
	OA	Orbital area
	AU	Agranular insular area
	GA	Gustatory areas
	VA	Visceral area
Sensory Motor Cx	M2	Secondary motor area
	M1	Primary motor area
	S1	Primary somatosensory area
	SS	Supplemental somatosensory area
Temporal Cx	TeAA	Temporal association areas
	AuA	Auditory area
	Prh	Perirhinal area
	lpEC	Entorhinal area, lateral part
	Ech	Ectorhinal area
Occipital Cx	AA	Anterior area
	ViA	Visual area
Claustrum Endopiriform	Clst	Claustrum
	dEPn	Endopiriform nucleus, dorsal part
	vEPn	Endopiriform nucleus, ventral part
	PC	Piriform area
	PAA	Piriform-amygdalar area
HPC	FC	Fasciola cinerea
	IG	Induseum griseum
	CA1	Field CA1
	CA2	Field CA2
	CA3	Field CA3
	DG	Dentate gyrus
	proSub	Prosubiculum
	Sub	Subiculum
Septum	LSN	lateral septal nucleus
	SFn	Septofimbrial nucleus
	MSn	Medial septal nucleus
	DBn	Diagonal band nucleus
	TnS	Triangular nucleus of septum
	BNST	Bed nuclei of the stria terminalis
Amygdala	LAn	Lateral amygdalar nucleus
	BLA	Basolateral amygdalar nucleus
	ua	Basomedial amygdalar nucleus
	PAn	Posterior amygdalar nucleus
	CCA	central amygdalar area
	aAA	Anterior amygdalar area
	CA	Central amygdalar nucleus
	IAn	Intercalated amygdalar nucleus
	MAn	Medial amygdalar nucleus
BG	DLS	DLS
	DMS	DMS
	NACC SHELL	NACC_SHELL
	NACC CORE	NACC_CORE
	FStr	Fundus of striatum
	OT	Olfactory tubercle
	MGCn	Magnocellular nucleus
	Gpe	Globus pallidus, external segment
	Gpi	Globus pallidus, internal segment
	SubInn	Substantia innominata
	STN	Subthalamic nucleus
Anterior Th	AMn	Anteromedial nucleus
	IADT	Interanterodorsal nucleus of the thalamus
	AVT	Anteroventral nucleus of thalamus
Medial Th	LPT	Lateral posterior nucleus of the thalamus
	PlnT	Posterior limiting nucleus of the thalamus
	IMDT	Intermediodorsal nucleus of the thalamus
	MDT	Mediodorsal nucleus of thalamus
	pRE	Perireunensis nucleus
	PT	Parataenial nucleus
	RE	Nucleus of reuniens
	CMT	Central medial nucleus of the thalamus
	PCn	Paracentral nucleus
	CLT	Central lateral nucleus of the thalamus
	Rh	Rhomboid nucleus
	PVT	Paraventricular nucleus of the thalamus
	XiT	Xiphoid thalamic nucleus
	EnT	Ethmoid nucleus of the thalamus
	PCT	Posterior complex of the thalamus
	PTTn	Posterior triangular thalamic nucleus
Habenular Th	SMT	Submedial nucleus of the thalamus
	subGn	Subgeniculate nucleus
	MHb	Medial habenula
	LHb	Lateral habenula
	VPLT	Ventral posterolateral nucleus of the thalamus
	VPMT	Ventral posteromedial nucleus of the thalamus
	MGC	Medial geniculate complex
	dLGC	Dorsal part of the lateral geniculate complex
	IGLLGC	Intergeniculate leaflet of the lateral geniculate complex
	vlLGC	Ventral part of the lateral geniculate complex
Motor Th	VALCT	Ventral anterior-lateral complex of the thalamus
	VMT	Ventral medial nucleus of the thalamus
	RT	Reticular nucleus of the thalamus
VTA SN	reSN	Substantia nigra, reticular part
	cSN	Substantia nigra, compact part
	VTA	Ventral tegmental area
Midbrain	PAG	Periaqueductal gray
	SCO	Subcommissural organ
	PreCN	Precommissural nucleus
	APTN	Anterior pretectal nucleus
Preoptic Hyp	ADPO	Anterodorsal preoptic nucleus
	AVPO	Anteroventral preoptic nucleus
	AVPV
	DMH	Dorsomedial nucleus of the hypothalamus
	MePO	Median preoptic nucleus
	MPA	Medial preoptic area
	PSN	Parastrial nucleus
	SCN	Suprachiasmatic nucleus
	AHN	Anterior hypothalamic nucleus
	SMN	Supramammillary nucleus
	MPO	Medial preoptic nucleus
	VMHn	Ventromedial hypothalamic nucleus
	PHn	Posterior hypothalamic nucleus
Lateral Hyp	LHA	Lateral hypothalamic area
	LPO	Lateral preoptic area
	PSTN	Parasubthalamic nucleus
	FF	Fields of Forel
	TN	Tuberal nucleus
	ZI	Zona incerta
Neurosecretory Hyp	SON	Supraoptic nucleus
	PVH	Paraventricular hypotalamic nucleus
	IPVH	Periventricular hypothalamic nucleus, intermediate part
	ArH	Arcuate hypothalamic nucleus
	SPZ	Subparaventricular zone
